# Secondary single-cell transcriptomic analysis reveals common molecular signatures of cerebrovascular injury between traumatic brain injury and aging

**DOI:** 10.1101/2020.06.29.178855

**Authors:** Xinying Guo, Bangyan Zhang, Fernando Gomez-Pinilla, Fan Gao, Zhen Zhao

## Abstract

Cerebrovascular injury is a common pathological feature of a spectrum of neurological disorders including traumatic brain injury (TBI), stroke, Alzheimer’s disease (AD), as well as aging. Vascular manifestations among these conditions are similar indeed, including the breakdown of the blood-brain barrier (BBB). However, whether there is a common molecular mechanism underlying the vascular changes among these conditions remains elusive. Here, we report secondary transcriptomic analysis on cerebrovascular cells based single-cell RNA-seq datasets of mouse models of mild TBI and aging, with a focus on endothelial cells and pericytes. We identify several molecular signatures commonly found between mTBI and aging vasculature, including *Adamts1, Rpl23a, Tmem252, Car4, Serpine2*, and *Ndnf* in endothelial cells, and *Rps29* and *Sepp1* in pericytes. These markers may represent the shared endophenotype of microvascular injury and be considered as cerebrovascular injury responsive genes. Additionally, pathway analysis on differentially expressed genes demonstrated alterations in common pathways between mTBI and aging, including vascular development and extracellular matrix pathways in endothelial cells. Hence, our analysis suggests that cerebrovascular injury triggered by different neurological conditions may share common molecular signatures, which may only be detected at the single-cell transcriptome level.
