## Supplementary material for "Secondary single-cell transcriptomic analysis reveals common molecular signatures of cerebrovascular injury between traumatic brain injury and aging": Sup. Table2

	p_val	avg_logFC	pct.1	pct.2	p_val_adj	cluster	gene
Itm2a	7.46E-20	0.938347371	0.88	0.597	1.19E-15	Endothelial Cell	Itm2a
Bsg	1.21E-17	0.75098261	0.958	0.792	1.93E-13	Endothelial Cell	Bsg
Abcb1a	2.53E-16	0.868844993	0.764	0.434	4.04E-12	Endothelial Cell	Abcb1a
Ly6e	4.24E-16	0.632084603	0.922	0.635	6.78E-12	Endothelial Cell	Ly6e
Flt1	5.20E-16	0.656808789	0.948	0.635	8.31E-12	Endothelial Cell	Flt1
Ly6a	1.02E-15	0.609127828	0.961	0.673	1.63E-11	Endothelial Cell	Ly6a
Ctla2a	1.56E-15	0.812086743	0.851	0.472	2.50E-11	Endothelial Cell	Ctla2a
Cldn5	2.86E-14	0.708236806	0.838	0.535	4.56E-10	Endothelial Cell	Cldn5
Slco1a4	3.47E-14	0.820223854	0.809	0.566	5.55E-10	Endothelial Cell	Slco1a4
Ramp2	5.18E-14	0.712006416	0.786	0.528	8.28E-10	Endothelial Cell	Ramp2
Pltp	4.90E-13	0.747614384	0.803	0.572	7.84E-09	Endothelial Cell	Pltp
Spock2	1.30E-12	0.921145943	0.728	0.453	2.08E-08	Endothelial Cell	Spock2
Tmsb4x	2.99E-12	0.409018774	1	0.962	4.77E-08	Endothelial Cell	Tmsb4x
Sptbn1	7.19E-12	0.56073324	0.903	0.66	1.15E-07	Endothelial Cell	Sptbn1
Egfl7	1.66E-11	0.701990791	0.738	0.522	2.65E-07	Endothelial Cell	Egfl7
Slc39a10	6.32E-11	0.848248777	0.615	0.358	1.01E-06	Endothelial Cell	Slc39a10
Slco1c1	7.16E-11	0.594933416	0.793	0.535	1.14E-06	Endothelial Cell	Slco1c1
Pecam1	1.39E-10	0.768240497	0.57	0.296	2.23E-06	Endothelial Cell	Pecam1
Pglyrp1	6.10E-10	0.823075982	0.589	0.314	9.75E-06	Endothelial Cell	Pglyrp1
Vwa1	8.10E-10	0.749686628	0.621	0.377	1.30E-05	Endothelial Cell	Vwa1
Srgn	1.19E-09	0.677210489	0.709	0.453	1.90E-05	Endothelial Cell	Srgn
Ly6c1	2.81E-09	0.43069833	0.968	0.711	4.49E-05	Endothelial Cell	Ly6c1
Slc2a1	1.22E-08	0.495838138	0.799	0.616	0.00019485	Endothelial Cell	Slc2a1
B2m	2.95E-08	0.408880553	0.916	0.83	0.000471244	Endothelial Cell	B2m
Cdh5	1.62E-07	0.813197589	0.369	0.145	0.002592301	Endothelial Cell	Cdh5
Kdr	2.98E-07	0.714677788	0.476	0.258	0.004757599	Endothelial Cell	Kdr
Tfrc	3.25E-07	0.762800777	0.485	0.258	0.005200468	Endothelial Cell	Tfrc
Slc38a5	3.84E-07	0.990251332	0.252	0.063	0.006138567	Endothelial Cell	Slc38a5
Abcg2	4.67E-07	0.619769282	0.566	0.358	0.007467383	Endothelial Cell	Abcg2
Arl4a	5.10E-07	0.668042934	0.566	0.358	0.008159973	Endothelial Cell	Arl4a
Slc3a2	1.08E-06	0.443039537	0.693	0.509	0.017232642	Endothelial Cell	Slc3a2
Rplp1	1.08E-06	0.324250464	0.939	0.862	0.017239889	Endothelial Cell	Rplp1
Tmsb10	1.33E-06	0.717332066	0.54	0.333	0.021189235	Endothelial Cell	Tmsb10
Id1	2.26E-06	0.469142437	0.77	0.585	0.036174378	Endothelial Cell	Id1
Tspan13	3.47E-06	0.587276619	0.631	0.484	0.055402937	Endothelial Cell	Tspan13
Esam	3.74E-06	0.457953285	0.738	0.591	0.05975006	Endothelial Cell	Esam
Eltd1	3.84E-06	0.521954667	0.621	0.428	0.061347146	Endothelial Cell	Eltd1
App	4.34E-06	0.327833071	0.896	0.755	0.069349817	Endothelial Cell	App
St3gal6	4.37E-06	0.70982606	0.398	0.214	0.069792569	Endothelial Cell	St3gal6
Foxq1	4.48E-06	0.580878754	0.447	0.245	0.071537257	Endothelial Cell	Foxq1
Gpr116	5.00E-06	0.513485621	0.67	0.484	0.080001343	Endothelial Cell	Gpr116
Nfkbia	5.42E-06	0.58355306	0.754	0.61	0.086696308	Endothelial Cell	Nfkbia
Sema7a	5.61E-06	0.798842621	0.333	0.164	0.089681468	Endothelial Cell	Sema7a
Ptprb	5.87E-06	0.534425437	0.608	0.409	0.093852367	Endothelial Cell	Ptprb
Sgms1	6.03E-06	0.599983887	0.557	0.384	0.096361918	Endothelial Cell	Sgms1
Tpm3	8.16E-06	0.4993434	0.663	0.528	0.130512347	Endothelial Cell	Tpm3
Lmo2	9.24E-06	0.627578264	0.421	0.226	0.147745089	Endothelial Cell	Lmo2
Slc38a3	9.44E-06	0.70300417	0.353	0.17	0.150912225	Endothelial Cell	Slc38a3
Acvrl1	9.98E-06	0.614090426	0.472	0.302	0.15949017	Endothelial Cell	Acvrl1
Kitl	1.03E-05	0.628348203	0.511	0.333	0.165011651	Endothelial Cell	Kitl
Palmd	1.13E-05	0.496173642	0.528	0.346	0.18020004	Endothelial Cell	Palmd
Atox1	1.31E-05	0.429629894	0.715	0.56	0.209189566	Endothelial Cell	Atox1
Plk2	1.31E-05	0.698518339	0.398	0.208	0.210139865	Endothelial Cell	Plk2
Slc7a5	1.53E-05	0.769014178	0.353	0.182	0.244497097	Endothelial Cell	Slc7a5
Tek	1.71E-05	0.613597727	0.44	0.27	0.273516239	Endothelial Cell	Tek
Col4a3bp	1.72E-05	0.671207337	0.408	0.239	0.275378442	Endothelial Cell	Col4a3bp
Anxa2	2.34E-05	0.562098113	0.579	0.421	0.373454888	Endothelial Cell	Anxa2
Cd34	2.55E-05	0.508657005	0.557	0.39	0.40692527	Endothelial Cell	Cd34
Itga6	2.88E-05	0.60209261	0.45	0.277	0.460016555	Endothelial Cell	Itga6
Tspan5	3.10E-05	0.656970837	0.379	0.208	0.495284399	Endothelial Cell	Tspan5
Slc6a6	3.37E-05	0.666472173	0.495	0.333	0.538719991	Endothelial Cell	Slc6a6
Fli1	3.45E-05	0.623056151	0.366	0.195	0.551878607	Endothelial Cell	Fli1
Rps19	3.71E-05	0.365102362	0.773	0.692	0.593349031	Endothelial Cell	Rps19
Sema3c	3.84E-05	0.71427065	0.375	0.208	0.614470538	Endothelial Cell	Sema3c
Rps27a	3.96E-05	0.277881852	0.848	0.78	0.632354046	Endothelial Cell	Rps27a
Tiam1	3.99E-05	0.613808166	0.259	0.094	0.637593379	Endothelial Cell	Tiam1
Ccdc141	4.13E-05	0.600418484	0.495	0.321	0.659991194	Endothelial Cell	Ccdc141
Rps12	4.31E-05	0.326017335	0.803	0.711	0.688689524	Endothelial Cell	Rps12
Rpl38	4.61E-05	0.487774958	0.67	0.553	0.737465474	Endothelial Cell	Rpl38
Gm20748	4.63E-05	0.712412881	0.288	0.126	0.740176925	Endothelial Cell	Gm20748
Fn1	4.84E-05	0.53397264	0.479	0.314	0.773912133	Endothelial Cell	Fn1
Rps24	5.60E-05	0.356936731	0.812	0.698	0.895423135	Endothelial Cell	Rps24
Paqr5	8.62E-05	0.631978566	0.398	0.239	1	Endothelial Cell	Paqr5
Cd93	0.000108683	0.66887465	0.35	0.201	1	Endothelial Cell	Cd93
Podxl	0.000122783	0.668052639	0.43	0.302	1	Endothelial Cell	Podxl
Afap1l1	0.000123762	0.621588096	0.382	0.233	1	Endothelial Cell	Afap1l1
Ablim1	0.00012713	0.532214543	0.553	0.415	1	Endothelial Cell	Ablim1
Kank3	0.00012875	0.516388282	0.44	0.277	1	Endothelial Cell	Kank3
Wfdc1	0.000131995	0.493620172	0.573	0.434	1	Endothelial Cell	Wfdc1
Tpd52	0.000180374	0.679965898	0.395	0.245	1	Endothelial Cell	Tpd52
Gsta4	0.000222157	0.65934357	0.392	0.258	1	Endothelial Cell	Gsta4
9430020K01Rik	0.000223565	0.470617303	0.524	0.371	1	Endothelial Cell	9430020K01Rik
Fnbp1l	0.000252716	0.605583919	0.346	0.201	1	Endothelial Cell	Fnbp1l
Mfsd2a	0.000259945	0.606940854	0.398	0.258	1	Endothelial Cell	Mfsd2a
Ndufa4	0.000274875	0.423549511	0.65	0.522	1	Endothelial Cell	Ndufa4
Abhd2	0.000349255	0.523297157	0.35	0.208	1	Endothelial Cell	Abhd2
Sepp1	0.000375218	0.350109643	0.767	0.642	1	Endothelial Cell	Sepp1
Rgcc	0.000393997	0.537656882	0.472	0.34	1	Endothelial Cell	Rgcc
Grrp1	0.000398892	0.59931023	0.327	0.189	1	Endothelial Cell	Grrp1
S100a13	0.000422896	0.444921044	0.518	0.39	1	Endothelial Cell	S100a13
Slc7a1	0.000423955	0.698307065	0.288	0.157	1	Endothelial Cell	Slc7a1
Klf2	0.000425978	0.45883002	0.799	0.679	1	Endothelial Cell	Klf2
Lsr	0.000449122	0.462962448	0.476	0.327	1	Endothelial Cell	Lsr
Myl12b	0.000455805	0.299560722	0.702	0.591	1	Endothelial Cell	Myl12b
Gimap6	0.000463098	0.574412796	0.356	0.22	1	Endothelial Cell	Gimap6
Grap	0.000486592	0.546118188	0.304	0.164	1	Endothelial Cell	Grap
1700020I14Rik	0.000515052	0.620317107	0.291	0.157	1	Endothelial Cell	1700020I14Rik
Rps26	0.000540723	0.352260681	0.676	0.585	1	Endothelial Cell	Rps26
Slc16a1	0.000590631	0.452578464	0.337	0.189	1	Endothelial Cell	Slc16a1
Ahnak	0.000695959	0.433071651	0.472	0.346	1	Endothelial Cell	Ahnak
Mcl1	0.000775705	0.501995733	0.33	0.195	1	Endothelial Cell	Mcl1
Ifnar1	0.00083281	0.544440884	0.265	0.138	1	Endothelial Cell	Ifnar1
Ptprg	0.000870256	0.541792604	0.411	0.283	1	Endothelial Cell	Ptprg
Anxa3	0.000895894	0.463084574	0.469	0.333	1	Endothelial Cell	Anxa3
Nostrin	0.000955411	0.508205699	0.424	0.289	1	Endothelial Cell	Nostrin
Klf4	0.001122734	0.424122726	0.553	0.409	1	Endothelial Cell	Klf4
Rgs12	0.001151157	0.413001206	0.395	0.252	1	Endothelial Cell	Rgs12
Cxx1b	0.001163969	0.448721431	0.356	0.22	1	Endothelial Cell	Cxx1b
Fxyd5	0.001187005	0.386692429	0.638	0.516	1	Endothelial Cell	Fxyd5
Mllt4	0.00120026	0.530393973	0.301	0.17	1	Endothelial Cell	Mllt4
Rpl13a	0.00123676	0.259418634	0.858	0.805	1	Endothelial Cell	Rpl13a
Cfl1	0.001241951	0.531014321	0.43	0.327	1	Endothelial Cell	Cfl1
Eogt	0.001326673	0.528654963	0.288	0.164	1	Endothelial Cell	Eogt
Tmem252	0.001361945	0.60034473	0.324	0.195	1	Endothelial Cell	Tmem252
Tsc22d1	0.001560332	0.28631786	0.806	0.717	1	Endothelial Cell	Tsc22d1
Fam101b	0.001753056	0.522021571	0.327	0.201	1	Endothelial Cell	Fam101b
H2-D1	0.001947176	0.291734937	0.728	0.572	1	Endothelial Cell	H2-D1
Rps5	0.002014683	0.255848062	0.744	0.648	1	Endothelial Cell	Rps5
Rhoa	0.002049992	0.321365617	0.57	0.428	1	Endothelial Cell	Rhoa
Clic4	0.002056002	0.418084918	0.524	0.409	1	Endothelial Cell	Clic4
AU021092	0.002168612	0.461035373	0.272	0.157	1	Endothelial Cell	AU021092
Car4	0.002189444	0.411461329	0.592	0.503	1	Endothelial Cell	Car4
Tjp1	0.002559726	0.444005966	0.372	0.252	1	Endothelial Cell	Tjp1
Sox17	0.002599956	0.447531931	0.385	0.258	1	Endothelial Cell	Sox17
Sdcbp	0.002643133	0.466370265	0.411	0.302	1	Endothelial Cell	Sdcbp
Slc9a3r2	0.002750055	0.358870885	0.644	0.522	1	Endothelial Cell	Slc9a3r2
Ivns1abp	0.002774563	0.491067562	0.256	0.138	1	Endothelial Cell	Ivns1abp
Rps7	0.002839429	0.29326201	0.673	0.654	1	Endothelial Cell	Rps7
Il10rb	0.002990785	0.427089831	0.272	0.157	1	Endothelial Cell	Il10rb
S100a16	0.003169065	0.530424619	0.401	0.296	1	Endothelial Cell	S100a16
Clic5	0.00331074	0.503001152	0.317	0.208	1	Endothelial Cell	Clic5
BC028528	0.003839039	0.300575984	0.553	0.434	1	Endothelial Cell	BC028528
Rpl8	0.003953103	0.264786668	0.793	0.698	1	Endothelial Cell	Rpl8
Ndrg1	0.004146608	0.405199275	0.424	0.308	1	Endothelial Cell	Ndrg1
Maoa	0.004183567	0.401674843	0.392	0.264	1	Endothelial Cell	Maoa
Hint1	0.004259192	0.461728433	0.479	0.396	1	Endothelial Cell	Hint1
Rps20	0.004546606	0.300911612	0.706	0.692	1	Endothelial Cell	Rps20
Sh3bgrl3	0.004905214	0.374840295	0.502	0.39	1	Endothelial Cell	Sh3bgrl3
Rpl18a	0.004923212	0.290518763	0.709	0.679	1	Endothelial Cell	Rpl18a
Rps17	0.005294928	0.323564608	0.702	0.648	1	Endothelial Cell	Rps17
Dock9	0.005373014	0.527469532	0.294	0.189	1	Endothelial Cell	Dock9
Anp32a	0.005402569	0.331244145	0.612	0.516	1	Endothelial Cell	Anp32a
Klf6	0.005854155	0.368399796	0.502	0.403	1	Endothelial Cell	Klf6
Slc40a1	0.005875428	0.458560216	0.269	0.17	1	Endothelial Cell	Slc40a1
Rps15a	0.006518635	0.30380434	0.715	0.648	1	Endothelial Cell	Rps15a
Mtus1	0.006553804	0.358017076	0.35	0.245	1	Endothelial Cell	Mtus1
Cxcl12	0.006866086	0.737681988	0.476	0.421	1	Endothelial Cell	Cxcl12
Jam2	0.006866243	0.426087575	0.388	0.283	1	Endothelial Cell	Jam2
Prom1	0.006882398	0.438645657	0.275	0.17	1	Endothelial Cell	Prom1
H2-T23	0.007172813	0.476229927	0.259	0.157	1	Endothelial Cell	H2-T23
Lef1	0.008227501	0.424487718	0.353	0.252	1	Endothelial Cell	Lef1
Stx12	0.008283389	0.319509622	0.282	0.17	1	Endothelial Cell	Stx12
Nampt	0.008562765	0.467878863	0.32	0.22	1	Endothelial Cell	Nampt
Sptan1	0.008639139	0.500815465	0.301	0.208	1	Endothelial Cell	Sptan1
Fam63a	0.009147042	0.338368564	0.272	0.17	1	Endothelial Cell	Fam63a
Wasf2	0.009606012	0.445693383	0.382	0.289	1	Endothelial Cell	Wasf2
Vtn	3.83E-41	1.974839447	0.937	0.305	6.12E-37	Pericyte	Vtn
Pdgfrb	6.91E-36	1.560057658	0.586	0.059	1.10E-31	Pericyte	Pdgfrb
Rgs5	1.14E-31	1.16213958	0.964	0.711	1.82E-27	Pericyte	Rgs5
Mgp	1.15E-30	1.669185296	0.856	0.317	1.84E-26	Pericyte	Mgp
Higd1b	1.55E-29	1.474424709	0.775	0.218	2.48E-25	Pericyte	Higd1b
Ifitm1	2.20E-27	1.459026747	0.685	0.176	3.51E-23	Pericyte	Ifitm1
Atp1a2	3.19E-27	1.338584942	0.91	0.462	5.10E-23	Pericyte	Atp1a2
Sod3	6.69E-25	1.419074373	0.559	0.109	1.07E-20	Pericyte	Sod3
Cald1	1.38E-23	0.987525706	0.928	0.465	2.21E-19	Pericyte	Cald1
Kcnj8	3.68E-23	1.501483332	0.577	0.134	5.88E-19	Pericyte	Kcnj8
Gucy1b3	5.72E-22	1.094897458	0.559	0.123	9.14E-18	Pericyte	Gucy1b3
Nbl1	3.88E-21	1.113485451	0.577	0.146	6.21E-17	Pericyte	Nbl1
Art3	2.92E-20	1.226687946	0.495	0.101	4.66E-16	Pericyte	Art3
4-Sep	4.16E-18	1.117111019	0.739	0.317	6.65E-14	Pericyte	4-Sep
Rarres2	1.30E-17	1.156480931	0.468	0.109	2.08E-13	Pericyte	Rarres2
Atp13a5	1.50E-17	1.350128549	0.432	0.098	2.40E-13	Pericyte	Atp13a5
P2ry14	1.99E-17	1.298408871	0.459	0.109	3.18E-13	Pericyte	P2ry14
Ptn	2.66E-17	1.016765385	0.892	0.675	4.25E-13	Pericyte	Ptn
Colec12	1.12E-15	1.298082388	0.369	0.073	1.80E-11	Pericyte	Colec12
Ecm2	1.56E-15	1.11156957	0.468	0.126	2.50E-11	Pericyte	Ecm2
Pth1r	1.86E-15	1.048166398	0.315	0.045	2.97E-11	Pericyte	Pth1r
S1pr3	4.32E-14	1.117259592	0.333	0.064	6.91E-10	Pericyte	S1pr3
Adap2	4.78E-14	1.152470468	0.342	0.07	7.63E-10	Pericyte	Adap2
Ace2	5.23E-14	0.992538195	0.333	0.062	8.36E-10	Pericyte	Ace2
Rgs4	6.48E-14	0.842804226	0.532	0.171	1.04E-09	Pericyte	Rgs4
Lhfp	1.54E-13	0.82816036	0.45	0.123	2.46E-09	Pericyte	Lhfp
Gper1	1.58E-13	0.979295882	0.387	0.092	2.52E-09	Pericyte	Gper1
Slc19a1	2.05E-13	0.826755323	0.333	0.064	3.28E-09	Pericyte	Slc19a1
Enpep	2.85E-13	0.916005801	0.297	0.05	4.56E-09	Pericyte	Enpep
Abcc9	5.47E-13	0.950523861	0.342	0.076	8.74E-09	Pericyte	Abcc9
Mfge8	1.32E-12	0.916065425	0.631	0.28	2.11E-08	Pericyte	Mfge8
Plxdc2	1.42E-12	0.826939563	0.351	0.081	2.26E-08	Pericyte	Plxdc2
Cd248	1.91E-12	0.966216365	0.252	0.036	3.05E-08	Pericyte	Cd248
Zic1	1.94E-12	0.894968279	0.297	0.053	3.11E-08	Pericyte	Zic1
Lbh	1.95E-12	0.660083058	0.387	0.095	3.11E-08	Pericyte	Lbh
Ndufa4l2	2.58E-12	1.02326697	0.351	0.09	4.12E-08	Pericyte	Ndufa4l2
Efhd2	2.69E-12	0.953952838	0.396	0.109	4.31E-08	Pericyte	Efhd2
Tbxa2r	5.12E-12	0.851383613	0.252	0.039	8.19E-08	Pericyte	Tbxa2r
Aspn	7.42E-12	0.614014829	0.396	0.104	1.19E-07	Pericyte	Aspn
Arhgdib	1.66E-11	0.841454865	0.423	0.132	2.65E-07	Pericyte	Arhgdib
Lgals1	4.18E-11	0.773731967	0.441	0.14	6.69E-07	Pericyte	Lgals1
Tfpi	5.80E-11	0.975218907	0.252	0.045	9.27E-07	Pericyte	Tfpi
Cd63	6.88E-11	0.685956413	0.559	0.218	1.10E-06	Pericyte	Cd63
Gpx8	1.33E-10	0.704913213	0.306	0.073	2.13E-06	Pericyte	Gpx8
Gm13889	1.86E-10	0.758445451	0.423	0.137	2.98E-06	Pericyte	Gm13889
Cp	2.33E-10	0.635516469	0.586	0.263	3.73E-06	Pericyte	Cp
Itm2b	3.57E-10	0.439999987	0.973	0.882	5.71E-06	Pericyte	Itm2b
Igf2	9.26E-10	0.837103404	0.27	0.062	1.48E-05	Pericyte	Igf2
Slc6a20a	2.19E-09	0.924687094	0.306	0.087	3.51E-05	Pericyte	Slc6a20a
7-Sep	2.34E-09	0.653524654	0.874	0.644	3.74E-05	Pericyte	7-Sep
Slc12a2	2.79E-09	0.757992134	0.342	0.106	4.47E-05	Pericyte	Slc12a2
Dmd	4.15E-09	0.879125353	0.324	0.098	6.63E-05	Pericyte	Dmd
Marcks	4.66E-09	0.902714273	0.45	0.188	7.45E-05	Pericyte	Marcks
Perp	6.65E-09	0.853723418	0.288	0.078	0.00010624	Pericyte	Perp
Gm13861	1.02E-08	0.722888981	0.297	0.084	0.000163494	Pericyte	Gm13861
Uchl1	1.64E-08	0.83029531	0.351	0.12	0.000261709	Pericyte	Uchl1
Ift20	7.35E-08	0.619098697	0.414	0.168	0.001174949	Pericyte	Ift20
Phlda1	8.67E-08	0.762833826	0.324	0.109	0.001386211	Pericyte	Phlda1
Bgn	9.21E-08	0.728521049	0.252	0.07	0.001472701	Pericyte	Bgn
Gja4	9.26E-08	0.572202086	0.306	0.095	0.001480251	Pericyte	Gja4
Eps8	1.62E-07	0.749776051	0.306	0.104	0.002588695	Pericyte	Eps8
Hspa1a	1.63E-07	0.703308074	0.523	0.269	0.002601189	Pericyte	Hspa1a
Atp1b2	3.03E-07	0.691197456	0.324	0.12	0.004836408	Pericyte	Atp1b2
Myo1b	3.71E-07	0.444620267	0.568	0.286	0.005926462	Pericyte	Myo1b
Malat1	6.05E-07	0.362207569	0.991	0.95	0.009663545	Pericyte	Malat1
Gucy1a3	1.20E-06	0.549545312	0.279	0.092	0.019257223	Pericyte	Gucy1a3
11-Sep	2.52E-06	0.602718893	0.441	0.221	0.040211395	Pericyte	11-Sep
Tmem134	3.13E-06	0.497193905	0.405	0.185	0.050086183	Pericyte	Tmem134
Fstl1	3.62E-06	0.539706708	0.279	0.104	0.05787995	Pericyte	Fstl1
Nid1	3.87E-06	0.66171456	0.324	0.129	0.061931615	Pericyte	Nid1
Ifitm3	1.56E-05	0.30855763	0.883	0.739	0.248839878	Pericyte	Ifitm3
Sdc2	1.85E-05	0.539964559	0.306	0.129	0.296119759	Pericyte	Sdc2
Ilk	2.36E-05	0.385533285	0.396	0.188	0.377492737	Pericyte	Ilk
Pitpnc1	2.49E-05	0.565321743	0.405	0.207	0.397552391	Pericyte	Pitpnc1
Itga1	3.14E-05	0.567469529	0.396	0.202	0.501779406	Pericyte	Itga1
Ebf1	3.17E-05	0.460169187	0.36	0.168	0.507377888	Pericyte	Ebf1
Myh9	3.30E-05	0.474666417	0.541	0.311	0.528291519	Pericyte	Myh9
Wls	3.55E-05	0.612346737	0.387	0.207	0.567959221	Pericyte	Wls
Coro1b	4.00E-05	0.407129002	0.423	0.207	0.638865922	Pericyte	Coro1b
Map1lc3a	4.42E-05	0.384114858	0.495	0.277	0.706592878	Pericyte	Map1lc3a
Laptm4a	5.81E-05	0.427220102	0.811	0.653	0.928338937	Pericyte	Laptm4a
Phldb2	6.09E-05	0.421183152	0.342	0.157	0.972961216	Pericyte	Phldb2
Tm4sf1	6.90E-05	0.397127592	0.703	0.529	1	Pericyte	Tm4sf1
Ginm1	7.49E-05	0.346821058	0.486	0.272	1	Pericyte	Ginm1
Ppp1r12c	8.76E-05	0.47886906	0.27	0.115	1	Pericyte	Ppp1r12c
Ackr3	8.76E-05	0.454897973	0.306	0.143	1	Pericyte	Ackr3
Gjc1	9.75E-05	0.380650373	0.486	0.272	1	Pericyte	Gjc1
Tmx3	0.000102159	0.426410129	0.288	0.129	1	Pericyte	Tmx3
Hlf	0.000105077	0.484211957	0.252	0.106	1	Pericyte	Hlf
Slc25a4	0.000106653	0.311983366	0.721	0.487	1	Pericyte	Slc25a4
Capzb	0.000177324	0.328829637	0.64	0.409	1	Pericyte	Capzb
H1f0	0.000189767	0.496948816	0.396	0.221	1	Pericyte	H1f0
Hrct1	0.000194291	0.352358748	0.27	0.118	1	Pericyte	Hrct1
Emp2	0.000197557	0.367254415	0.279	0.126	1	Pericyte	Emp2
Dlc1	0.000207702	0.30734476	0.378	0.19	1	Pericyte	Dlc1
Cyth3	0.000251878	0.391047113	0.279	0.129	1	Pericyte	Cyth3
Zbtb7a	0.000302115	0.349689642	0.297	0.14	1	Pericyte	Zbtb7a
Eva1b	0.000314543	0.470748272	0.441	0.246	1	Pericyte	Eva1b
Gtf2a2	0.000412119	0.445186993	0.306	0.151	1	Pericyte	Gtf2a2
Imp3	0.000484611	0.417363772	0.333	0.176	1	Pericyte	Imp3
Ubxn4	0.000625384	0.453291095	0.396	0.244	1	Pericyte	Ubxn4
Snx6	0.000652908	0.289016457	0.351	0.185	1	Pericyte	Snx6
Lamp1	0.000674983	0.358171612	0.658	0.471	1	Pericyte	Lamp1
Golgb1	0.000686129	0.331084433	0.297	0.151	1	Pericyte	Golgb1
Baz1b	0.000739788	0.414119815	0.315	0.165	1	Pericyte	Baz1b
Ptp4a3	0.000819082	0.413127134	0.27	0.134	1	Pericyte	Ptp4a3
Plat	0.000864475	0.32991032	0.541	0.367	1	Pericyte	Plat
Tnfaip1	0.000924517	0.475569482	0.36	0.202	1	Pericyte	Tnfaip1
H2afv	0.000941066	0.378993331	0.405	0.244	1	Pericyte	H2afv
Ppid	0.001090762	0.272343321	0.27	0.129	1	Pericyte	Ppid
Amotl1	0.001164776	0.252738524	0.261	0.126	1	Pericyte	Amotl1
Ube3a	0.001307264	0.329434244	0.252	0.123	1	Pericyte	Ube3a
Lmbrd1	0.001475087	0.337990396	0.288	0.154	1	Pericyte	Lmbrd1
Ptms	0.001804834	0.264418473	0.505	0.317	1	Pericyte	Ptms
9530068E07Rik	0.002039418	0.260956191	0.27	0.134	1	Pericyte	9530068E07Rik
Nr2f2	0.002057929	0.368659014	0.297	0.165	1	Pericyte	Nr2f2
Comt	0.00207338	0.272292029	0.297	0.16	1	Pericyte	Comt
Rasgrp2	0.002346738	0.31851552	0.333	0.185	1	Pericyte	Rasgrp2
Lamp2	0.002431571	0.306216623	0.315	0.179	1	Pericyte	Lamp2
Tmco1	0.002471778	0.326902551	0.414	0.258	1	Pericyte	Tmco1
Nrd1	0.002603628	0.406377146	0.342	0.202	1	Pericyte	Nrd1
Vasp	0.003010679	0.328102489	0.333	0.193	1	Pericyte	Vasp
15-Sep	0.003170299	0.335377654	0.595	0.434	1	Pericyte	15-Sep
P4hb	0.003300899	0.313477273	0.423	0.272	1	Pericyte	P4hb
Tuba1a	0.003373919	0.299287829	0.721	0.597	1	Pericyte	Tuba1a
Ifitm2	0.003561144	0.255658075	0.604	0.434	1	Pericyte	Ifitm2
Lims1	0.003586812	0.344341584	0.396	0.255	1	Pericyte	Lims1
Sf3b1	0.003690097	0.327112515	0.486	0.331	1	Pericyte	Sf3b1
Ephx1	0.003972614	0.430642548	0.288	0.162	1	Pericyte	Ephx1
Cyb5	0.004092063	0.273760204	0.405	0.255	1	Pericyte	Cyb5
Cryab	0.004336266	0.355771258	0.252	0.137	1	Pericyte	Cryab
Tagln2	0.004411056	0.266887497	0.676	0.521	1	Pericyte	Tagln2
Rbm17	0.004643202	0.336774981	0.279	0.157	1	Pericyte	Rbm17
Ppp2r2a	0.005670337	0.403680587	0.279	0.157	1	Pericyte	Ppp2r2a
Selm	0.006132696	0.305271794	0.441	0.291	1	Pericyte	Selm
Pnrc1	0.006222555	0.266047319	0.342	0.204	1	Pericyte	Pnrc1
Osbpl9	0.007326918	0.309921852	0.333	0.21	1	Pericyte	Osbpl9
Anxa5	0.007356166	0.264098234	0.604	0.457	1	Pericyte	Anxa5
Ppib	0.007700325	0.262582895	0.541	0.364	1	Pericyte	Ppib
Arf5	0.008026132	0.253119721	0.378	0.241	1	Pericyte	Arf5
Puf60	0.008108249	0.271182516	0.279	0.16	1	Pericyte	Puf60
2310036O22Rik	0.008235429	0.288830869	0.297	0.176	1	Pericyte	2310036O22Rik
Oaz2	0.008645848	0.280525741	0.36	0.23	1	Pericyte	Oaz2
Tspan4	0.008771126	0.250750093	0.387	0.244	1	Pericyte	Tspan4
Stub1	0.008771453	0.303763704	0.315	0.196	1	Pericyte	Stub1
Nars	0.008803324	0.257411786	0.369	0.235	1	Pericyte	Nars
Pln	3.27E-62	3.002282136	0.788	0.018	5.23E-58	VSMC	Pln
Tagln	9.14E-61	3.314944076	1	0.06	1.46E-56	VSMC	Tagln
Acta2	3.80E-58	4.015309099	1	0.069	6.07E-54	VSMC	Acta2
Tpm2	6.21E-49	3.497746123	1	0.103	9.92E-45	VSMC	Tpm2
Palld	1.98E-48	2.280577828	0.576	0.009	3.16E-44	VSMC	Palld
Myh11	7.78E-46	3.454926088	0.939	0.092	1.24E-41	VSMC	Myh11
Lmod1	5.09E-38	2.310234668	0.667	0.039	8.13E-34	VSMC	Lmod1
Sncg	5.88E-38	2.311238766	0.667	0.039	9.39E-34	VSMC	Sncg
Mylk	3.25E-37	2.746775344	0.97	0.152	5.20E-33	VSMC	Mylk
Cnn1	3.35E-37	1.658297324	0.394	0.002	5.36E-33	VSMC	Cnn1
Mustn1	5.50E-35	2.181348928	0.697	0.055	8.79E-31	VSMC	Mustn1
Fbxl22	4.86E-32	1.698205126	0.394	0.007	7.77E-28	VSMC	Fbxl22
Pdlim3	1.19E-31	1.609835823	0.364	0.005	1.90E-27	VSMC	Pdlim3
Nexn	4.30E-31	1.750092508	0.424	0.011	6.88E-27	VSMC	Nexn
Npy1r	1.41E-29	1.629288801	0.424	0.014	2.25E-25	VSMC	Npy1r
Myl9	2.28E-27	2.637777725	1	0.324	3.64E-23	VSMC	Myl9
Filip1l	4.84E-27	2.415623945	0.788	0.122	7.73E-23	VSMC	Filip1l
Crispld2	6.81E-27	2.103497699	0.424	0.018	1.09E-22	VSMC	Crispld2
Csrp1	2.49E-24	1.914845323	0.606	0.067	3.98E-20	VSMC	Csrp1
Atp1b1	9.44E-24	1.755501816	0.788	0.138	1.51E-19	VSMC	Atp1b1
Tpm1	3.95E-23	2.345204423	1	0.51	6.31E-19	VSMC	Tpm1
Crip1	9.53E-23	2.406094947	1	0.515	1.52E-18	VSMC	Crip1
Rbpms2	1.40E-22	1.362105991	0.394	0.021	2.24E-18	VSMC	Rbpms2
Susd5	1.40E-22	1.223866292	0.273	0.005	2.24E-18	VSMC	Susd5
Wtip	2.41E-21	1.330706981	0.333	0.014	3.85E-17	VSMC	Wtip
Errfi1	5.81E-20	1.947366736	0.515	0.057	9.29E-16	VSMC	Errfi1
Flna	9.12E-20	1.933063002	0.606	0.087	1.46E-15	VSMC	Flna
Olfr558	4.59E-19	1.621896815	0.333	0.018	7.34E-15	VSMC	Olfr558
Mrvi1	8.10E-19	1.37419942	0.394	0.03	1.29E-14	VSMC	Mrvi1
Ppp1r12a	1.57E-18	1.96271763	0.788	0.207	2.50E-14	VSMC	Ppp1r12a
Sparcl1	4.57E-18	1.410271861	1	0.878	7.31E-14	VSMC	Sparcl1
Fxyd1	8.31E-18	1.779634233	0.545	0.083	1.33E-13	VSMC	Fxyd1
Parm1	9.17E-18	1.123142149	0.364	0.028	1.47E-13	VSMC	Parm1
Tmem38b	1.60E-17	1.428853265	0.394	0.034	2.57E-13	VSMC	Tmem38b
Rgs7bp	3.45E-17	1.32749319	0.455	0.051	5.51E-13	VSMC	Rgs7bp
Cald11	4.34E-17	1.532636224	1	0.543	6.94E-13	VSMC	Cald1
Hspb2	7.31E-17	1.290454623	0.394	0.037	1.17E-12	VSMC	Hspb2
Nudt4	9.30E-17	1.942229802	0.667	0.145	1.49E-12	VSMC	Nudt4
Ntn4	2.45E-16	1.540822105	0.364	0.032	3.91E-12	VSMC	Ntn4
Asb2	3.11E-16	0.932555161	0.273	0.014	4.98E-12	VSMC	Asb2
Dstn	3.36E-16	1.678619002	0.818	0.294	5.38E-12	VSMC	Dstn
Myl6	4.10E-16	1.530064429	0.97	0.782	6.55E-12	VSMC	Myl6
Gm138891	4.26E-16	1.864540866	0.697	0.168	6.80E-12	VSMC	Gm13889
Rrad	2.07E-15	2.125763723	0.394	0.044	3.32E-11	VSMC	Rrad
Sdc4	1.32E-14	1.233544301	0.455	0.062	2.10E-10	VSMC	Sdc4
Actb	1.35E-14	0.748256538	1	0.991	2.16E-10	VSMC	Actb
Des	1.97E-14	1.446076743	0.424	0.055	3.15E-10	VSMC	Des
Tgfb3	3.17E-14	1.128194633	0.273	0.018	5.07E-10	VSMC	Tgfb3
Rasl11a	6.77E-14	1.363270007	0.303	0.025	1.08E-09	VSMC	Rasl11a
Rcan2	6.78E-14	1.339760636	0.364	0.041	1.08E-09	VSMC	Rcan2
Aspn1	1.08E-13	1.743722489	0.606	0.14	1.73E-09	VSMC	Aspn
Ppp1r12b	4.65E-13	1.069174405	0.303	0.028	7.43E-09	VSMC	Ppp1r12b
Gsn	2.82E-12	1.256486046	0.333	0.039	4.51E-08	VSMC	Gsn
Stk38l	3.56E-12	1.092668791	0.333	0.039	5.68E-08	VSMC	Stk38l
Fgf1	5.59E-12	1.004464094	0.303	0.032	8.93E-08	VSMC	Fgf1
Sorbs2	5.75E-12	1.740268155	0.697	0.262	9.20E-08	VSMC	Sorbs2
Ptrf	7.96E-12	1.374743895	0.848	0.432	1.27E-07	VSMC	Ptrf
St5	1.53E-11	1.126763644	0.364	0.051	2.45E-07	VSMC	St5
Ckb	3.14E-11	1.368662422	0.758	0.331	5.02E-07	VSMC	Ckb
Slmap	5.73E-11	1.491771237	0.485	0.113	9.16E-07	VSMC	Slmap
Actn1	6.95E-11	1.418326835	0.576	0.159	1.11E-06	VSMC	Actn1
Gucy1a31	1.05E-10	1.368819547	0.485	0.11	1.68E-06	VSMC	Gucy1a3
Cryab1	1.18E-10	1.28148798	0.545	0.136	1.88E-06	VSMC	Cryab
Rgs41	1.75E-10	1.175039888	0.697	0.223	2.80E-06	VSMC	Rgs4
Tuba1c	2.37E-10	1.359550866	0.455	0.099	3.79E-06	VSMC	Tuba1c
Pbxip1	2.59E-10	1.384122308	0.485	0.115	4.14E-06	VSMC	Pbxip1
Lgals11	3.18E-10	1.365767764	0.606	0.182	5.08E-06	VSMC	Lgals1
Cpq	3.71E-10	0.959124545	0.273	0.032	5.93E-06	VSMC	Cpq
Calm2	4.70E-10	1.189026098	0.879	0.515	7.52E-06	VSMC	Calm2
Gja41	5.55E-10	1.24788937	0.485	0.12	8.87E-06	VSMC	Gja4
Phldb21	5.97E-10	1.282207135	0.576	0.172	9.54E-06	VSMC	Phldb2
Pgf	1.22E-09	1.15065349	0.273	0.034	1.95E-05	VSMC	Pgf
Dnajb4	1.55E-09	1.085233262	0.273	0.034	2.47E-05	VSMC	Dnajb4
Cebpb	4.01E-09	2.238931226	0.364	0.074	6.40E-05	VSMC	Cebpb
Cd9	5.81E-09	0.96845507	0.636	0.209	9.28E-05	VSMC	Cd9
Rasl12	6.19E-09	1.042440956	0.273	0.039	9.89E-05	VSMC	Rasl12
Ccnd2	6.48E-09	1.205037066	0.394	0.083	0.000103651	VSMC	Ccnd2
Vim	7.67E-09	0.918609112	0.97	0.766	0.000122532	VSMC	Vim
Idh2	1.04E-08	1.068851664	0.394	0.085	0.000165924	VSMC	Idh2
Lbh1	1.04E-08	1.515359956	0.485	0.14	0.00016648	VSMC	Lbh
Slc38a11	1.11E-08	1.058230705	0.394	0.087	0.000176638	VSMC	Slc38a11
Oat	1.62E-08	1.025330777	0.364	0.076	0.000258807	VSMC	Oat
Fth1	1.86E-08	0.679210032	1	0.947	0.000297741	VSMC	Fth1
Crim1	2.92E-08	1.246815055	0.455	0.129	0.000466171	VSMC	Crim1
Mcam	3.78E-08	1.207177235	0.424	0.103	0.000604011	VSMC	Mcam
0610007N19Rik	5.48E-08	0.996138532	0.333	0.067	0.000875583	VSMC	0610007N19Rik
Smtn	6.38E-08	1.0578478	0.515	0.168	0.001020509	VSMC	Smtn
Actn4	7.03E-08	0.911480963	0.848	0.487	0.0011234	VSMC	Actn4
Mfge81	1.19E-07	1.040894856	0.697	0.338	0.001910206	VSMC	Mfge8
Ogn	1.31E-07	0.86744793	0.273	0.046	0.002087595	VSMC	Ogn
Gm138611	1.89E-07	1.029466064	0.424	0.113	0.003020127	VSMC	Gm13861
Ppp1r14a	1.90E-07	1.220368637	0.333	0.074	0.003039037	VSMC	Ppp1r14a
Nr4a1	3.33E-07	1.316152881	0.515	0.184	0.005327354	VSMC	Nr4a1
Serping1	3.50E-07	0.899706716	0.273	0.048	0.00559442	VSMC	Serping1
Arhgef7	3.64E-07	1.018737133	0.424	0.122	0.005824598	VSMC	Arhgef7
Pdlim7	6.52E-07	1.076523807	0.333	0.08	0.010420232	VSMC	Pdlim7
4930523C07Rik	7.26E-07	1.154779374	0.394	0.108	0.011612637	VSMC	4930523C07Rik
Perp1	7.39E-07	1.04108613	0.394	0.108	0.011820299	VSMC	Perp
Sh3bgrl	7.96E-07	0.910786825	0.788	0.421	0.012730333	VSMC	Sh3bgrl
Serpine2	1.03E-06	1.124675215	0.545	0.216	0.016421089	VSMC	Serpine2
Mob2	1.59E-06	1.181061493	0.364	0.101	0.025396459	VSMC	Mob2
Itgb1	1.60E-06	0.907460509	0.848	0.614	0.025597898	VSMC	Itgb1
Map1b	1.70E-06	1.285067778	0.424	0.138	0.027227626	VSMC	Map1b
Cd631	1.85E-06	0.893889219	0.636	0.274	0.029503765	VSMC	Cd63
Hmgn3	2.64E-06	0.900722457	0.333	0.083	0.042195985	VSMC	Hmgn3
Uba2	2.75E-06	1.088989463	0.394	0.124	0.043923583	VSMC	Uba2
Atpif1	3.19E-06	0.893161166	0.636	0.322	0.050962387	VSMC	Atpif1
Camk2g	3.39E-06	0.979082536	0.273	0.06	0.054183175	VSMC	Camk2g
Tgfb1i1	4.36E-06	1.018599142	0.364	0.103	0.069668279	VSMC	Tgfb1i1
Atp2a2	5.24E-06	1.071750325	0.485	0.193	0.083822054	VSMC	Atp2a2
Rbpms	9.06E-06	0.947458991	0.545	0.253	0.144788083	VSMC	Rbpms
Cox8a	1.60E-05	0.672791366	0.848	0.605	0.255780314	VSMC	Cox8a
Il34	1.64E-05	0.784049455	0.303	0.08	0.261649304	VSMC	Il34
Rock1	1.91E-05	0.961883278	0.606	0.315	0.304568371	VSMC	Rock1
Lrrc32	2.33E-05	0.765631902	0.273	0.067	0.372219575	VSMC	Lrrc32
Prss23	2.34E-05	0.857810292	0.424	0.161	0.374340217	VSMC	Prss23
Bgn1	2.34E-05	0.953622857	0.333	0.097	0.374559895	VSMC	Bgn
Ramp1	2.47E-05	0.623009957	0.273	0.064	0.395272303	VSMC	Ramp1
mt-Cytb	2.60E-05	0.355392259	1	0.998	0.41526725	VSMC	mt-Cytb
Sorbs1	2.90E-05	0.897703561	0.364	0.12	0.463507175	VSMC	Sorbs1
Ift43	4.11E-05	1.055980354	0.303	0.087	0.656240722	VSMC	Ift43
Map1lc3a1	5.82E-05	0.807846847	0.576	0.31	0.930942902	VSMC	Map1lc3a
Pde5a	5.88E-05	1.130667223	0.303	0.09	0.940578267	VSMC	Pde5a
Pdgfa	6.50E-05	0.97896174	0.364	0.129	1	VSMC	Pdgfa
Tinagl1	7.03E-05	0.800657704	0.576	0.303	1	VSMC	Tinagl1
Ppp1cb	7.80E-05	0.8225828	0.515	0.248	1	VSMC	Ppp1cb
Ppp1r15a	0.000103327	1.185284221	0.515	0.274	1	VSMC	Ppp1r15a
Nr2f21	0.00010524	1.030026661	0.424	0.179	1	VSMC	Nr2f2
Camk1	0.000121433	0.874641528	0.333	0.117	1	VSMC	Camk1
mt-Nd4	0.000134999	0.540513351	0.97	0.92	1	VSMC	mt-Nd4
Mafk	0.000178088	0.810251234	0.273	0.083	1	VSMC	Mafk
Wdr1	0.000179549	0.846874718	0.394	0.159	1	VSMC	Wdr1
Rap1a	0.000191103	0.887374026	0.545	0.294	1	VSMC	Rap1a
Lgalsl	0.0002133	0.847411343	0.333	0.117	1	VSMC	Lgalsl
Gucy1b31	0.000218371	0.977619974	0.455	0.209	1	VSMC	Gucy1b3
Emd	0.000222776	0.970543887	0.333	0.124	1	VSMC	Emd
Cspg4	0.000317302	0.691968497	0.333	0.117	1	VSMC	Cspg4
Mef2c	0.000342537	1.063141219	0.424	0.205	1	VSMC	Mef2c
Rcn3	0.000381641	0.600852518	0.273	0.083	1	VSMC	Rcn3
Ptp4a31	0.000392573	0.91879289	0.364	0.152	1	VSMC	Ptp4a3
Mgst3	0.000428015	0.882514888	0.394	0.166	1	VSMC	Mgst3
Phyh	0.000513943	0.791856458	0.303	0.106	1	VSMC	Phyh
Hcfc1r1	0.000557672	1.012347597	0.394	0.189	1	VSMC	Hcfc1r1
Msrb1	0.000629201	0.745381551	0.273	0.094	1	VSMC	Msrb1
Prkar2a	0.000663128	0.494450009	0.273	0.087	1	VSMC	Prkar2a
Cox6c	0.00069847	0.516767786	0.818	0.651	1	VSMC	Cox6c
Fstl11	0.000734411	0.864550611	0.333	0.131	1	VSMC	Fstl1
Slc38a2	0.000776469	0.601756191	0.273	0.09	1	VSMC	Slc38a2
Oxct1	0.000900908	1.259057091	0.333	0.147	1	VSMC	Oxct1
Timp3	0.000970023	0.655554482	0.727	0.51	1	VSMC	Timp3
Dmd1	0.001089896	0.872516189	0.333	0.138	1	VSMC	Dmd
Map1lc3b	0.001091446	0.619435847	0.636	0.4	1	VSMC	Map1lc3b
Egr1	0.001184042	0.829116175	0.636	0.455	1	VSMC	Egr1
Mapre2	0.001672091	0.537343212	0.303	0.115	1	VSMC	Mapre2
Cnn2	0.001716921	0.616833779	0.485	0.257	1	VSMC	Cnn2
Filip1	0.001905935	0.6971572	0.273	0.103	1	VSMC	Filip1
Prkcdbp	0.001921473	0.890880207	0.485	0.274	1	VSMC	Prkcdbp
Cap1	0.001951371	0.689005939	0.394	0.186	1	VSMC	Cap1
Mdh1	0.00203901	0.670951	0.485	0.262	1	VSMC	Mdh1
Zak	0.002334108	0.890065456	0.333	0.145	1	VSMC	Zak
Igfbp7	0.00251718	0.266758002	1	0.977	1	VSMC	Igfbp7
mt-Nd5	0.002926798	0.29591523	1	0.913	1	VSMC	mt-Nd5
Kank2	0.003040284	0.665627183	0.273	0.11	1	VSMC	Kank2
Sdc21	0.003140503	0.769350382	0.333	0.159	1	VSMC	Sdc2
Ilk1	0.003183204	1.019591103	0.394	0.225	1	VSMC	Ilk
Atp5b	0.003405105	0.509854986	0.788	0.575	1	VSMC	Atp5b
Ndufa13	0.003428384	0.727075671	0.606	0.425	1	VSMC	Ndufa13
Lrrc58	0.004016513	0.659917027	0.576	0.391	1	VSMC	Lrrc58
Mgll	0.004628195	0.663266988	0.333	0.156	1	VSMC	Mgll
Atp5c1	0.004666209	0.502941327	0.667	0.476	1	VSMC	Atp5c1
Ppp1r12c1	0.004911748	0.703443524	0.303	0.14	1	VSMC	Ppp1r12c
Ebf11	0.005061529	0.637154302	0.394	0.2	1	VSMC	Ebf1
Cdk2ap2	0.005424262	0.733345456	0.333	0.161	1	VSMC	Cdk2ap2
S100a11	0.006129518	0.593618477	0.576	0.384	1	VSMC	S100a11
Slc25a3	0.006275086	0.421443527	0.636	0.418	1	VSMC	Slc25a3
Arhgef2	0.007395751	0.564051814	0.364	0.182	1	VSMC	Arhgef2
Dhx15	0.007546512	0.434260849	0.303	0.133	1	VSMC	Dhx15
Csrp2	0.008844684	0.780513253	0.455	0.292	1	VSMC	Csrp2
Ppap2b	0.009087549	0.52790918	0.364	0.191	1	VSMC	Ppap2b
Tns1	0.009147382	0.796335148	0.424	0.262	1	VSMC	Tns1
Mrps6	0.009557214	0.580091047	0.273	0.124	1	VSMC	Mrps6
Btg2	0.009662455	0.796219607	0.515	0.384	1	VSMC	Btg2
Zmynd11	0.009976507	0.642821599	0.485	0.326	1	VSMC	Zmynd11
Ndufa5	0.009990523	0.607236414	0.455	0.292	1	VSMC	Ndufa5
Kcnk1	1.24E-35	1.400848006	0.4	0.002	1.98E-31	Astrocyte	Kcnk1
Hopx	1.84E-33	1.262049709	0.467	0.007	2.95E-29	Astrocyte	Hopx
Gpr37l1	1.34E-31	2.115600345	0.667	0.026	2.14E-27	Astrocyte	Gpr37l1
Tmem229a	4.08E-30	0.975952877	0.467	0.009	6.53E-26	Astrocyte	Tmem229a
Ptprz1	7.51E-29	1.920868134	0.6	0.022	1.20E-24	Astrocyte	Ptprz1
Nkain4	5.27E-28	1.441919459	0.467	0.011	8.43E-24	Astrocyte	Nkain4
Slc25a18	2.02E-27	1.200090926	0.4	0.007	3.22E-23	Astrocyte	Slc25a18
Bcan	2.55E-27	1.773031517	0.533	0.018	4.08E-23	Astrocyte	Bcan
Htra1	6.76E-27	2.121417861	0.8	0.057	1.08E-22	Astrocyte	Htra1
Scg3	1.46E-26	2.181326855	0.733	0.046	2.33E-22	Astrocyte	Scg3
Ednrb	3.43E-26	1.656126107	0.6	0.026	5.48E-22	Astrocyte	Ednrb
Slc1a3	1.76E-25	2.473058544	0.933	0.095	2.82E-21	Astrocyte	Slc1a3
Pla2g7	3.08E-25	2.176540219	0.733	0.051	4.92E-21	Astrocyte	Pla2g7
Gpc5	7.75E-25	1.066873778	0.333	0.004	1.24E-20	Astrocyte	Gpc5
Slc7a10	8.52E-25	0.997583919	0.333	0.004	1.36E-20	Astrocyte	Slc7a10
Baalc	1.06E-24	1.146485526	0.4	0.009	1.69E-20	Astrocyte	Baalc
Ttyh1	3.93E-24	2.210747411	0.867	0.082	6.28E-20	Astrocyte	Ttyh1
F3	1.01E-23	1.34078917	0.467	0.015	1.61E-19	Astrocyte	F3
Chchd10	6.26E-23	2.024694953	0.867	0.086	1.00E-18	Astrocyte	Chchd10
Paqr8	1.34E-22	1.40179283	0.4	0.011	2.14E-18	Astrocyte	Paqr8
Phkg1	1.61E-22	0.591479847	0.267	0.002	2.57E-18	Astrocyte	Phkg1
Hsd11b1	4.73E-22	1.477224264	0.333	0.007	7.57E-18	Astrocyte	Hsd11b1
Fabp7	1.38E-20	1.21358331	0.467	0.02	2.21E-16	Astrocyte	Fabp7
Fam171b	2.23E-20	1.571806692	0.533	0.029	3.57E-16	Astrocyte	Fam171b
AW047730	9.57E-20	1.896550806	0.467	0.022	1.53E-15	Astrocyte	AW047730
Mlc1	2.30E-19	1.589060025	0.6	0.042	3.68E-15	Astrocyte	Mlc1
Thrsp	4.28E-19	1.555577688	0.4	0.015	6.84E-15	Astrocyte	Thrsp
Mt3	5.38E-19	2.063325121	0.733	0.075	8.60E-15	Astrocyte	Mt3
Mapk4	5.70E-19	1.301814789	0.267	0.004	9.11E-15	Astrocyte	Mapk4
Slc39a12	5.70E-19	1.148561365	0.267	0.004	9.11E-15	Astrocyte	Slc39a12
Clu	6.02E-19	2.816019647	1	0.194	9.63E-15	Astrocyte	Clu
Pou3f3	6.82E-19	0.832396709	0.267	0.004	1.09E-14	Astrocyte	Pou3f3
Aqp4	7.29E-19	1.856015183	0.467	0.024	1.17E-14	Astrocyte	Aqp4
Fabp5	1.78E-18	1.506811161	0.533	0.033	2.84E-14	Astrocyte	Fabp5
Ramp11	3.06E-18	1.680767363	0.667	0.06	4.89E-14	Astrocyte	Ramp1
Aldoc	7.26E-18	2.947134174	1	0.225	1.16E-13	Astrocyte	Aldoc
Fbxo2	9.66E-18	1.513834274	0.4	0.018	1.54E-13	Astrocyte	Fbxo2
Cxcl14	1.09E-17	1.542103603	0.467	0.026	1.75E-13	Astrocyte	Cxcl14
Acsl6	1.47E-17	1.372813974	0.467	0.026	2.35E-13	Astrocyte	Acsl6
S100b	1.52E-17	1.673336242	0.533	0.038	2.44E-13	Astrocyte	S100b
Tspan7	1.66E-17	2.305405742	0.867	0.132	2.66E-13	Astrocyte	Tspan7
Psat1	2.14E-17	1.084780321	0.4	0.018	3.42E-13	Astrocyte	Psat1
Cmtm5	2.64E-17	1.249481427	0.467	0.026	4.22E-13	Astrocyte	Cmtm5
Scrg1	2.77E-17	1.302816132	0.467	0.026	4.43E-13	Astrocyte	Scrg1
Ntrk2	7.94E-17	1.683291388	0.533	0.04	1.27E-12	Astrocyte	Ntrk2
Gpm6a	8.01E-17	1.808796275	0.733	0.086	1.28E-12	Astrocyte	Gpm6a
Slc1a2	2.08E-16	2.619562015	1	0.258	3.33E-12	Astrocyte	Slc1a2
Slc6a11	3.38E-16	1.18082221	0.267	0.007	5.41E-12	Astrocyte	Slc6a11
Cspg5	3.60E-16	1.397294595	0.533	0.04	5.76E-12	Astrocyte	Cspg5
Fjx1	3.65E-16	1.023042367	0.267	0.007	5.83E-12	Astrocyte	Fjx1
Ngef	3.65E-16	0.926527901	0.267	0.007	5.83E-12	Astrocyte	Ngef
Phgdh	3.94E-16	1.111245945	0.267	0.007	6.30E-12	Astrocyte	Phgdh
Mmd2	8.06E-16	1.501282677	0.533	0.042	1.29E-11	Astrocyte	Mmd2
Tsc22d4	1.76E-14	1.937469977	0.733	0.108	2.82E-10	Astrocyte	Tsc22d4
Sox9	1.85E-13	1.137293181	0.4	0.026	2.96E-09	Astrocyte	Sox9
Kcnj10	2.34E-13	1.603053303	0.333	0.018	3.74E-09	Astrocyte	Kcnj10
Dtna	4.52E-13	0.726810805	0.333	0.018	7.22E-09	Astrocyte	Dtna
Sox2	8.44E-13	1.102449543	0.267	0.011	1.35E-08	Astrocyte	Sox2
Ntsr2	1.14E-12	1.859926356	0.4	0.031	1.82E-08	Astrocyte	Ntsr2
Rgs20	1.28E-12	1.214091191	0.267	0.011	2.04E-08	Astrocyte	Rgs20
Gjb6	1.62E-12	0.96701949	0.267	0.011	2.58E-08	Astrocyte	Gjb6
Slc6a1	2.08E-12	1.289524896	0.333	0.02	3.32E-08	Astrocyte	Slc6a1
Idh21	2.61E-12	1.131467858	0.667	0.088	4.17E-08	Astrocyte	Idh2
Cldn10	3.82E-12	1.141036289	0.333	0.02	6.10E-08	Astrocyte	Cldn10
Serpine21	5.25E-12	1.353087825	0.933	0.216	8.40E-08	Astrocyte	Serpine2
Tmem47	5.81E-12	1.265376063	0.533	0.06	9.29E-08	Astrocyte	Tmem47
Cpe	1.22E-11	2.161486704	1	0.426	1.95E-07	Astrocyte	Cpe
Fam213a	1.33E-11	1.671716629	0.667	0.106	2.13E-07	Astrocyte	Fam213a
Apoe	4.41E-11	2.310461421	1	0.684	7.06E-07	Astrocyte	Apoe
Ndrg2	4.97E-11	1.888847957	0.8	0.185	7.94E-07	Astrocyte	Ndrg2
Ckb1	5.77E-11	1.819107337	0.933	0.342	9.22E-07	Astrocyte	Ckb
Gja1	6.51E-11	1.549499878	0.8	0.166	1.04E-06	Astrocyte	Gja1
Gprc5b	8.19E-11	1.187387149	0.333	0.024	1.31E-06	Astrocyte	Gprc5b
Nrxn1	9.10E-11	1.255860311	0.467	0.051	1.45E-06	Astrocyte	Nrxn1
Phyhipl	1.58E-10	1.010900076	0.4	0.038	2.52E-06	Astrocyte	Phyhipl
Vegfa	2.98E-10	0.969084027	0.267	0.015	4.76E-06	Astrocyte	Vegfa
Cst3	3.68E-10	1.85808268	1	0.925	5.88E-06	Astrocyte	Cst3
Abat	3.96E-10	0.763922	0.267	0.015	6.33E-06	Astrocyte	Abat
Fam107a	5.32E-10	1.452982731	0.733	0.157	8.50E-06	Astrocyte	Fam107a
Prdx6	6.76E-10	1.810241621	0.733	0.17	1.08E-05	Astrocyte	Prdx6
Mt2	7.33E-10	2.38290751	0.933	0.366	1.17E-05	Astrocyte	Mt2
Pfkm	1.04E-09	1.259608875	0.4	0.044	1.66E-05	Astrocyte	Pfkm
Ppap2b1	1.21E-09	1.711107584	0.733	0.185	1.94E-05	Astrocyte	Ppap2b
Hrsp12	1.49E-09	0.997534543	0.4	0.042	2.38E-05	Astrocyte	Hrsp12
Cadm1	1.76E-09	1.096250371	0.533	0.079	2.81E-05	Astrocyte	Cadm1
Gpm6b	1.79E-09	1.535040387	0.733	0.166	2.86E-05	Astrocyte	Gpm6b
Slc4a4	1.97E-09	1.226175016	0.4	0.044	3.15E-05	Astrocyte	Slc4a4
Tlcd1	3.16E-09	0.723871739	0.333	0.029	5.05E-05	Astrocyte	Tlcd1
Asrgl1	4.19E-09	1.573301726	0.467	0.066	6.69E-05	Astrocyte	Asrgl1
Dclk1	7.43E-09	1.30504318	0.333	0.033	0.000118705	Astrocyte	Dclk1
Fez1	7.60E-09	1.052946707	0.4	0.046	0.000121551	Astrocyte	Fez1
Id2	8.98E-09	1.894023198	0.667	0.157	0.000143506	Astrocyte	Id2
Fgfr3	9.12E-09	1.058075057	0.267	0.02	0.000145826	Astrocyte	Fgfr3
Pdlim4	9.12E-09	1.083555682	0.267	0.02	0.000145828	Astrocyte	Pdlim4
Lix1	1.16E-08	1.020593169	0.267	0.02	0.000185558	Astrocyte	Lix1
Enho	1.21E-08	0.866965314	0.267	0.02	0.000193131	Astrocyte	Enho
Ntm	1.52E-08	0.98817647	0.333	0.033	0.00024314	Astrocyte	Ntm
Mt1	1.58E-08	2.114542746	1	0.62	0.000251942	Astrocyte	Mt1
Tubb2b	2.26E-08	1.152080917	0.467	0.066	0.000361844	Astrocyte	Tubb2b
Acsbg1	3.27E-08	0.801504962	0.333	0.033	0.00052287	Astrocyte	Acsbg1
AI837181	4.38E-08	0.728564459	0.333	0.035	0.000700628	Astrocyte	AI837181
Cby1	4.52E-08	0.820379844	0.333	0.035	0.000722356	Astrocyte	Cby1
Lcat	4.56E-08	0.842632043	0.267	0.022	0.000729143	Astrocyte	Lcat
Gstm5	4.86E-08	1.179947232	0.533	0.095	0.000776609	Astrocyte	Gstm5
Gfap	4.91E-08	1.404544875	0.467	0.073	0.000784721	Astrocyte	Gfap
Dkk3	5.49E-08	0.913925437	0.267	0.022	0.000877234	Astrocyte	Dkk3
Syt11	6.81E-08	1.27442523	0.533	0.099	0.00108872	Astrocyte	Syt11
Ldhb	7.52E-08	1.483441801	0.533	0.104	0.001202406	Astrocyte	Ldhb
Gnao1	8.15E-08	1.026637484	0.4	0.053	0.001303555	Astrocyte	Gnao1
Ezr	8.79E-08	1.155051947	0.467	0.075	0.001405653	Astrocyte	Ezr
Sdc41	9.16E-08	1.504284615	0.467	0.077	0.001464081	Astrocyte	Sdc4
Atad3a	1.17E-07	1.11705174	0.267	0.024	0.001877054	Astrocyte	Atad3a
2310067B10Rik	1.35E-07	0.668839653	0.267	0.024	0.002156863	Astrocyte	2310067B10Rik
S100a1	1.38E-07	1.228844108	0.8	0.232	0.002210158	Astrocyte	S100a1
Mras	1.85E-07	1.281322504	0.4	0.057	0.002961012	Astrocyte	Mras
Aplp1	1.87E-07	0.900992597	0.533	0.097	0.002981573	Astrocyte	Aplp1
Psph	2.11E-07	0.718579299	0.267	0.024	0.003373369	Astrocyte	Psph
Scd2	2.16E-07	1.151067265	0.8	0.225	0.003448087	Astrocyte	Scd2
Nrcam	2.61E-07	1.033593976	0.333	0.04	0.004178246	Astrocyte	Nrcam
2610017I09Rik	3.27E-07	1.043862032	0.267	0.026	0.005230836	Astrocyte	2610017I09Rik
Pcyt2	4.24E-07	0.853474909	0.267	0.026	0.006781977	Astrocyte	Pcyt2
Scd1	5.15E-07	0.791403426	0.267	0.026	0.008227621	Astrocyte	Scd1
Hibadh	5.84E-07	0.871211381	0.533	0.104	0.009329585	Astrocyte	Hibadh
Aldh7a1	6.14E-07	1.123442395	0.4	0.064	0.009821761	Astrocyte	Aldh7a1
Abhd3	6.24E-07	0.693569778	0.267	0.026	0.009968217	Astrocyte	Abhd3
Fxyd11	7.24E-07	0.777323099	0.533	0.102	0.011573302	Astrocyte	Fxyd1
Lap3	7.49E-07	0.981019228	0.4	0.062	0.011970698	Astrocyte	Lap3
Mrps61	1.13E-06	1.454115753	0.533	0.121	0.018083576	Astrocyte	Mrps6
Dbi	1.20E-06	1.407752522	0.933	0.521	0.019174732	Astrocyte	Dbi
Metrn	1.28E-06	0.80954215	0.267	0.029	0.020425059	Astrocyte	Metrn
Pi4k2a	1.40E-06	0.808435086	0.267	0.029	0.022354641	Astrocyte	Pi4k2a
Oat1	1.69E-06	0.739963826	0.467	0.084	0.026951123	Astrocyte	Oat
Lsamp	1.70E-06	1.063314444	0.4	0.068	0.027201086	Astrocyte	Lsamp
Tubb2a	1.80E-06	1.153086332	0.667	0.177	0.028737068	Astrocyte	Tubb2a
Glul	1.89E-06	1.033566077	1	0.547	0.03022484	Astrocyte	Glul
Gstm1	2.68E-06	1.459584269	0.867	0.382	0.042854844	Astrocyte	Gstm1
Atxn10	3.48E-06	0.836444627	0.467	0.091	0.055665075	Astrocyte	Atxn10
Kif21a	3.85E-06	1.091957728	0.267	0.033	0.061491372	Astrocyte	Kif21a
Nln	6.10E-06	1.13421416	0.267	0.033	0.097452148	Astrocyte	Nln
Car2	6.11E-06	1.16549262	0.667	0.232	0.097592816	Astrocyte	Car2
Tkt	6.61E-06	0.923409288	0.467	0.097	0.105717729	Astrocyte	Tkt
Phactr3	9.58E-06	0.728197273	0.267	0.033	0.15306717	Astrocyte	Phactr3
Acsl3	9.97E-06	1.140261903	0.533	0.139	0.159367589	Astrocyte	Acsl3
Daam2	1.20E-05	0.690327473	0.267	0.035	0.192095089	Astrocyte	Daam2
Ank2	1.22E-05	1.030664528	0.333	0.055	0.194893939	Astrocyte	Ank2
Spire1	1.47E-05	0.81851411	0.267	0.035	0.235150143	Astrocyte	Spire1
Sfxn1	1.63E-05	1.085705891	0.333	0.055	0.260807507	Astrocyte	Sfxn1
Phykpl	1.88E-05	0.800631209	0.267	0.038	0.29993077	Astrocyte	Phykpl
Dhrs1	2.15E-05	0.866026312	0.4	0.079	0.343716779	Astrocyte	Dhrs1
H2afx	2.33E-05	0.775050391	0.267	0.038	0.372836539	Astrocyte	H2afx
Ndufc2	2.67E-05	1.057499268	0.733	0.325	0.426455105	Astrocyte	Ndufc2
Btbd1	2.67E-05	0.72187764	0.333	0.057	0.427301947	Astrocyte	Btbd1
Vta1	2.94E-05	0.803559969	0.4	0.082	0.469166215	Astrocyte	Vta1
Atp1b21	3.48E-05	1.068095667	0.533	0.157	0.555691226	Astrocyte	Atp1b2
Zfand3	3.89E-05	0.864299432	0.533	0.148	0.621108192	Astrocyte	Zfand3
Bpgm	4.60E-05	0.768899074	0.333	0.062	0.735719838	Astrocyte	Bpgm
Emc3	5.32E-05	0.853331903	0.533	0.148	0.849854003	Astrocyte	Emc3
Mzt1	6.17E-05	0.914013017	0.4	0.088	0.985827482	Astrocyte	Mzt1
Hsd17b10	6.27E-05	0.772962878	0.4	0.088	1	Astrocyte	Hsd17b10
Smpd2	6.64E-05	0.702744967	0.267	0.042	1	Astrocyte	Smpd2
Creg1	6.65E-05	0.875916632	0.4	0.091	1	Astrocyte	Creg1
Camk2n1	6.74E-05	0.915638054	0.6	0.192	1	Astrocyte	Camk2n1
Acox1	7.77E-05	1.008908525	0.467	0.124	1	Astrocyte	Acox1
Surf6	9.97E-05	0.792139683	0.267	0.044	1	Astrocyte	Surf6
Camk2g1	0.000111839	1.047795491	0.333	0.066	1	Astrocyte	Camk2g
Ptplad1	0.000120656	0.59239176	0.4	0.088	1	Astrocyte	Ptplad1
5730455P16Rik	0.000128457	0.940619688	0.267	0.046	1	Astrocyte	5730455P16Rik
Tmem131	0.00013768	0.7067502	0.333	0.066	1	Astrocyte	Tmem131
Prnp	0.000159696	1.16421441	0.733	0.435	1	Astrocyte	Prnp
Nrxn2	0.000207353	0.468492242	0.267	0.046	1	Astrocyte	Nrxn2
Lxn	0.000221957	1.182108963	0.4	0.104	1	Astrocyte	Lxn
Tmed3	0.000231377	0.914673882	0.4	0.104	1	Astrocyte	Tmed3
1810030O07Rik	0.000253291	0.761951407	0.267	0.049	1	Astrocyte	1810030O07Rik
Kif1b	0.000289956	0.847394167	0.533	0.168	1	Astrocyte	Kif1b
Creld1	0.000300447	0.632038276	0.267	0.049	1	Astrocyte	Creld1
Tmem238	0.00030396	0.445847251	0.333	0.068	1	Astrocyte	Tmem238
Gsr	0.000304748	0.903276156	0.267	0.051	1	Astrocyte	Gsr
Ebag9	0.000306166	0.788447719	0.267	0.049	1	Astrocyte	Ebag9
Agpat5	0.000326979	0.724391024	0.333	0.073	1	Astrocyte	Agpat5
Lrp1	0.000340429	0.839478152	0.267	0.051	1	Astrocyte	Lrp1
Rcn2	0.000371195	1.008424177	0.533	0.192	1	Astrocyte	Rcn2
Cd632	0.000379819	1.023165237	0.667	0.287	1	Astrocyte	Cd63
Slc41a1	0.000439443	0.663913384	0.267	0.051	1	Astrocyte	Slc41a1
Taok1	0.000467466	0.925795104	0.467	0.143	1	Astrocyte	Taok1
Vegfb	0.000480899	0.619400775	0.267	0.051	1	Astrocyte	Vegfb
Tril	0.000483662	0.591384694	0.333	0.077	1	Astrocyte	Tril
Npepps	0.000519679	0.612007226	0.333	0.079	1	Astrocyte	Npepps
Bcas1	0.000535453	0.523924803	0.267	0.051	1	Astrocyte	Bcas1
Eid2b	0.000544949	0.716687835	0.333	0.077	1	Astrocyte	Eid2b
Spred1	0.000550429	0.889290009	0.267	0.055	1	Astrocyte	Spred1
Dnlz	0.000551164	0.80049278	0.333	0.079	1	Astrocyte	Dnlz
Hdhd2	0.00055377	0.59244333	0.333	0.075	1	Astrocyte	Hdhd2
Tagln3	0.000625748	0.709422715	0.267	0.053	1	Astrocyte	Tagln3
Elovl5	0.000653635	0.949768462	0.467	0.155	1	Astrocyte	Elovl5
Tspan3	0.000702655	0.820266692	0.6	0.249	1	Astrocyte	Tspan3
2010012O05Rik	0.000773636	0.723265031	0.267	0.055	1	Astrocyte	2010012O05Rik
Atp1a21	0.000779164	0.489538823	0.933	0.556	1	Astrocyte	Atp1a2
Mgll1	0.000811902	0.989981632	0.467	0.159	1	Astrocyte	Mgll
Cdk5	0.000855461	0.62733866	0.267	0.055	1	Astrocyte	Cdk5
Mid1ip1	0.000917765	0.796788388	0.4	0.117	1	Astrocyte	Mid1ip1
Snrpa	0.000934425	0.370096109	0.333	0.077	1	Astrocyte	Snrpa
Tmed5	0.001019494	0.88784474	0.533	0.203	1	Astrocyte	Tmed5
Gpd2	0.001169222	0.810818446	0.6	0.234	1	Astrocyte	Gpd2
Sc4mol	0.001183994	0.575848693	0.4	0.115	1	Astrocyte	Sc4mol
Afg3l2	0.001281776	0.822843684	0.267	0.057	1	Astrocyte	Afg3l2
Praf2	0.001309504	0.72634789	0.267	0.06	1	Astrocyte	Praf2
Pigx	0.001323253	0.661084675	0.267	0.057	1	Astrocyte	Pigx
Abcd3	0.001486765	0.916964498	0.333	0.093	1	Astrocyte	Abcd3
Snap25	0.001549864	0.503386705	0.267	0.057	1	Astrocyte	Snap25
Dnajc24	0.001704722	0.529688485	0.267	0.06	1	Astrocyte	Dnajc24
Gpi1	0.001791052	0.631940781	0.533	0.205	1	Astrocyte	Gpi1
Cs	0.001791435	0.551446312	0.467	0.155	1	Astrocyte	Cs
Parva	0.002007541	0.615512708	0.267	0.062	1	Astrocyte	Parva
Tmod2	0.002114246	0.907634755	0.267	0.064	1	Astrocyte	Tmod2
Qk	0.002256448	0.670317808	0.733	0.353	1	Astrocyte	Qk
Nt5c	0.002339846	0.618891308	0.333	0.093	1	Astrocyte	Nt5c
Mgst1	0.002554104	0.643090025	0.267	0.064	1	Astrocyte	Mgst1
Cd91	0.00259284	1.038203101	0.533	0.23	1	Astrocyte	Cd9
Qrich1	0.0026285	0.85948495	0.267	0.068	1	Astrocyte	Qrich1
Cnn3	0.002772648	0.784642939	0.667	0.344	1	Astrocyte	Cnn3
Pde6d	0.002779533	0.856167579	0.267	0.068	1	Astrocyte	Pde6d
D10Jhu81e	0.00299002	0.520423769	0.267	0.064	1	Astrocyte	D10Jhu81e
Rexo2	0.003002799	0.570668568	0.6	0.247	1	Astrocyte	Rexo2
Tiprl	0.003057305	0.787105098	0.4	0.137	1	Astrocyte	Tiprl
Smarcb1	0.003094178	0.557685949	0.4	0.128	1	Astrocyte	Smarcb1
Mrps18c	0.003201068	0.815382821	0.4	0.141	1	Astrocyte	Mrps18c
Rc3h1	0.003209762	0.433543734	0.267	0.064	1	Astrocyte	Rc3h1
Dcaf13	0.003295288	0.559423012	0.267	0.066	1	Astrocyte	Dcaf13
Txndc12	0.003296016	0.573035303	0.333	0.099	1	Astrocyte	Txndc12
Papss1	0.003373807	0.655544581	0.333	0.099	1	Astrocyte	Papss1
Uqcrfs1	0.003761688	0.549850587	0.533	0.208	1	Astrocyte	Uqcrfs1
Cd81	0.003950119	0.638604643	0.867	0.742	1	Astrocyte	Cd81
Mrpl12	0.004059535	0.68370685	0.333	0.102	1	Astrocyte	Mrpl12
Clcn3	0.004600709	0.539037696	0.333	0.099	1	Astrocyte	Clcn3
Fdx1l	0.004725317	0.501871631	0.267	0.068	1	Astrocyte	Fdx1l
Atp5g3	0.004741319	0.599476702	0.667	0.36	1	Astrocyte	Atp5g3
Fstl12	0.004763494	0.844037488	0.4	0.137	1	Astrocyte	Fstl1
Fam216a	0.004799028	0.547961226	0.267	0.071	1	Astrocyte	Fam216a
Gm561	0.004916988	0.944593326	0.267	0.068	1	Astrocyte	Gm561
Tmem183a	0.004989486	0.7554183	0.267	0.073	1	Astrocyte	Tmem183a
Ggh	0.00502638	0.658626013	0.333	0.102	1	Astrocyte	Ggh
Hspe1	0.005322192	0.687876503	0.533	0.227	1	Astrocyte	Hspe1
Ube2a	0.005509389	0.706339458	0.333	0.106	1	Astrocyte	Ube2a
Btd	0.005980931	0.451386339	0.267	0.071	1	Astrocyte	Btd
Sys1	0.006181196	0.728757459	0.4	0.148	1	Astrocyte	Sys1
Zfp36l2	0.006515985	0.467433214	0.267	0.073	1	Astrocyte	Zfp36l2
Tmem176a	0.006562716	0.802714637	0.267	0.075	1	Astrocyte	Tmem176a
Drap1	0.006738119	0.840709366	0.533	0.236	1	Astrocyte	Drap1
Tm2d1	0.007034772	0.925006357	0.333	0.117	1	Astrocyte	Tm2d1
Map4k2	0.0074816	0.364405992	0.333	0.104	1	Astrocyte	Map4k2
Slc25a46	0.007818444	0.724945704	0.267	0.077	1	Astrocyte	Slc25a46
Cyhr1	0.007912924	0.740872299	0.267	0.077	1	Astrocyte	Cyhr1
Dusp22	0.007984949	0.519088793	0.267	0.075	1	Astrocyte	Dusp22
BC003331	0.008195553	0.349425954	0.333	0.102	1	Astrocyte	BC003331
Snx10	0.008482857	0.468732198	0.267	0.075	1	Astrocyte	Snx10
D19Ertd737e	0.008536199	0.61329424	0.333	0.113	1	Astrocyte	D19Ertd737e
Phyh1	0.008536205	0.630019009	0.333	0.113	1	Astrocyte	Phyh
Prpf38a	0.00887227	0.384570607	0.267	0.073	1	Astrocyte	Prpf38a
S100a6	0.009008349	0.530606355	0.267	0.075	1	Astrocyte	S100a6
Nxf1	0.009347253	0.608026375	0.267	0.077	1	Astrocyte	Nxf1
Yaf2	0.009519217	0.366352225	0.4	0.139	1	Astrocyte	Yaf2
Cyp51	0.009683252	0.481079435	0.267	0.077	1	Astrocyte	Cyp51
